# Morphological Study of Left–right Head Asymmetry in *Doubledaya bucculenta* (Coleoptera: Erotylidae: Languriinae)

**DOI:** 10.1101/2024.04.05.587748

**Authors:** Hiroki Oda, Taro Nakamura, Wataru Toki, Teruyuki Niimi

## Abstract

Left–right asymmetry in paired organs is well-documented across various species, including the claws of fiddler crabs and snail-eating snakes’ dentition. However, the mechanisms underlying these asymmetries remain largely elusive. This study investigates *Doubledaya bucculenta* (Coleoptera: Erotylidae), a lizard beetle species known for pronounced left-sided asymmetry in adult female mandible and gena. Given that insect mouthparts comprise multiple functionally significant appendages, we aimed to clarify the degree of asymmetry extending beyond the mandibles and genae. Phenotypic morphology was assessed through trait measurement and asymmetry index calculations. Our detailed morphometric analyses revealed left-longer asymmetry not only in mandibles and genae but also in maxillae and labium. Notably, the degree of asymmetry in other mouthparts was generally less pronounced compared to outer mandibles, suggesting a potential influence of left mandible development on other mouthparts. Additionally, male mandibles exhibited region-specific asymmetry, potentially indicative of constrained evolutionary adaptations. This study enhances a comprehensive understanding of adult phenotype morphology and offers insights into the developmental basis of asymmetrical mouthparts.
