## Supplementary material for "Morphological Study of Left–right Head Asymmetry in *Doubledaya bucculenta* (Coleoptera: Erotylidae: Languriinae)": Table1

### Sheet: Sheet1
Sex	Trait	Side	Mean ± SD [mm]	Range [mm]
male (n = 30)	outer mandible	Left	1.52 ± 0.23	1.14 to 1.93
male (n = 30)	outer mandible	Right	1.37 ± 0.21	1.04 to 1.71
male (n = 30)	inner mandible	Left	1.06 ± 0.16	0.81 to 1.35
male (n = 30)	inner mandible	Right	1.09 ± 0.16	0.82 to 1.40
male (n = 30)	proximal mandible	Left	1.02 ± 0.15	0.73 to 1.27
male (n = 30)	proximal mandible	Right	1.05 ± 0.15	0.80 to 1.34
male (n = 29)	outer maxilla	Ledft	0.62 ± 0.10	0.47 to 0.83
male (n = 29)	outer maxilla	Right	0.60 ± 0.09	0.41 to 0.80
male (n = 29)	proximal maxilla	Left	0.26 ± 0.06	0.15 to 0.35
male (n = 29)	proximal maxilla	Right	0.25 ± 0.05	0.12 to 0.34
male (n = 29)	proximal labium	Left	0.61 ± 0.08	0.46 to 0.76
male (n = 29)	proximal labium	Right	0.59 ± 0.08	0.44 to 0.76
male (n = 30)	gena	Left	1.11 ± 0.16	0.82 to 1.39
male (n = 30)	gena	Right	1.09 ± 0.14	0.82 to 1.36
female (n = 29)	outer mandible	Left	2.32 ± 0.63	1.21 to 3.24
female (n = 29)	outer mandible	Right	1.49 ± 0.39	0.80 to 2.07
female (n = 29)	inner mandible	Left	1.34 ± 0.35	0.74 to 1.83
female (n = 29)	inner mandible	Right	1.31 ± 0.35	0.70 to 1.85
female (n = 29)	proximal mandible	Left	1.40 ± 0.38	0.76 to 2.03
female (n = 29)	proximal mandible	Right	1.27 ± 0.33	0.73 to 1.79
female (n = 29)	outer maxilla	Left	0.96 ± 0.24	0.50 to 1.30
female (n = 29)	outer maxilla	Right	0.71 ± 0.16	0.37 to 0.91
female (n = 29)	proximal maxilla	Left	0.35 ± 0.08	0.21 to 050
female (n = 29)	proximal maxilla	Right	0.30 ± 0.08	0.15 to 0.44
female (n = 27)	proximal labium	Left	0.75 ± 0.19	0.40 to 1.01
female (n = 27)	proximal labium	Right	0.65 ± 0.17	0.37 to 0.93
female (n = 29)	gena	Left	1.58 ± 0.43	0.83 to 2.28
female (n = 29)	gena	Right	1.33 ± 0.34	0.73 to 1.81
Table 1. Length of each part of the mouthparts and gena in adult D. bucculenta
n = no. examined.
