## Supplementary material for "Morphological Study of Left–right Head Asymmetry in *Doubledaya bucculenta* (Coleoptera: Erotylidae: Languriinae)": Table2

### Sheet: AI value
Sex	Trait	AI value	95% CI of mean
male (n = 30)	outer mandible	−5.12 ± 0.21	−5.53 to −4.71
male (n = 30)	inner mandible	1.39 ± 0.45	0.54 to 2.26
male (n = 30)	proximal mandible	1.80 ± 0.35	1.12 to 2.46
male (n = 29)	outer maxilla	−1.57 ± 0.90	3.31 to 0.15
male (n = 29)	proximal maxilla	−2.45 ± 1.79	−5.80 to 0.97
male (n = 29)	proximal labium	−1.22 ± 0.41	−2.00 to −0.42
male (n = 30)	gena	−0.65 ± 0.43	−1.49 to 0.18
female (n = 29)	outer mandible	−21.39 ± 0.30	−21.98 to −20.79
female (n = 29)	inner mandible	−0.97 ± 0.51	−1.94 to 0.06
female (n = 29)	proximal mandible	−4.84 ± 0.40	−5.63 to −4.03
female (n = 29)	outer maxilla	−14.54 ± 0.59	−15.65 to −13.39
female (n = 29)	proximal maxilla	−8.28 ± 1.33	−10.82 to −5.73
female (n = 27)	proximal labium	−6.93 ± 0.71	−8.29 to −5.53
female (n = 29)	gena	−8.50 ± 0.60	−9.68 to −7.41
Table 2. Asymmetry index (AI) values of the mouthparts and gena in adult D. bucculenta
n = no. examined. AI value is calculated as {(R − L) × 100} / (R + L), where R and L are the lengths of the right and left sides of the trait, respectively. AI value = mean ± SE. 95% confidence interval (CI) of mean was obtained by a bootstrap method.
